# The FERONIA receptor kinase is required for high humidity responses in Arabidopsis

**DOI:** 10.64898/2026.04.24.720662

**Authors:** Comzit Opachaloemphan, Richard Hilleary, Jingyuan Zhang, Sooyeon Park, Nan Wu, Chi Kuan, Kinya Nomura, Sheng Yang He

## Abstract

High humidity greatly influences plant growth and development and triggers adaptive physiological responses such as leaf hyponasty (elongation of leaf petiole and upward leaf movement). Cyclic Nucleotide-Gated Ion Channels 2 and 4 (CNGC2/4), Calmodulin Binding Transcription Activators 2 and 3 (CAMTA2/3)-dependent transcription, and ethylene signaling acting through EIN2 and EIN3/EIL1 are required for high humidity response in Arabidopsis. However, upstream regulators controlling these steps remain unknown. Here, we show that the receptor-like kinase FERONIA and its co-receptor LORELEI-LIKE GPI-ANCHORED PROTEIN1 (LLG1) are required for a large portion of high humidity-associated Arabidopsis transcriptomic changes, including *CNGC2*, *CAMTA*-regulated genes, and cell wall remodeling genes, and for high humidity-induced leaf hyponasty. High humidity triggers petiole-localized Ca²⁺ waves that precede hyponastic leaf movement. The petiole-localized Ca^2+^ signals were also significantly altered in the *fer-4* mutant. Thus, the FERONIA receptor kinase is a critical early regulator of plant responses to high humidity.
