## Supplementary material for "The FERONIA receptor kinase is required for high humidity responses in Arabidopsis": Table S2

### Sheet: Sheet1
Table S2: A screened list of Arabidopsis T-DNA mutants that exhibits normal petiole elongations under high humidity for 6 days.
	Genes	T-DNA mutant	Function
1	RAP2.4	SALK_110897	hypoxia
2	RAP2.4	SALK_139727	hypoxia
3	PGB3	SALK_060213	hypoxia
4	PGB1	CS927201	hypoxia
5	PGB1	SALK_058388	hypoxia
6	RGB2	SALK_103266	hypoxia
7	RGB2	SALK_100311	hypoxia
8	RGB2	SALK_086394	hypoxia
9	RAP2.1	CS925236	hypoxia
10	PCO1	SALK_108381	hypoxia
11	PCO1	SALK_058859	hypoxia
12	PCO2	SALK_201604	hypoxia
13	PCO3	SALK_022775	hypoxia
14	PCO3	SALK_017484	hypoxia
15	PCO5	SALK_128432	hypoxia
16	ERF104-1	SALK_057720	ethylene response
17	ERF104-2	SALK_152806	ethylene response
18	ERF107/106	CS2103284	ethylene response
19	ERF103/106	CS2103725	ethylene response
20	ERF022	SALK_091690	ethylene response
21	ERF7-1	CS926618	ethylene response
22	ERF7-2	SALK_205018	ethylene response
23	ERF105	SALK_072721	ethylene response
24	ERF11	CS873941	ethylene response
25	ERF13	SALK_019879	ethylene response
26	THE1	CS867177	Cell wall integrity
27	OSCA1.3/1.7/YC3.6	Thor et al., 20211	Ion channel
28	OSCA2.1/2.2	Pei et al., 20242	Ion channel
29	GLR2.7/2.8/2.9/YC3.6	Bjornson et al., 20213	Ion channel
30	GLR3.3/3.6/YC3.6	Toyota et al., 20184	Ion channel
31	CNGC2-3	Salk_066908	Ion channel
32	EXL1	SALK_072721	Cell Wall
33	EXL2	SALK_209193	Cell Wall
34	PEPR1-2	SALK_060002	RLKs
35	PEPR1-7	SALK_054177	RLKs
36	RALF34	SALK_102494	RALFs
37	RALF34	SALK_003116	RALFs
38	RALF22	SALK_100660	RALFs
39	RALF22	SALK_101802	RALFs
40	RALF1	SALK_205367	RALFs
41	RALF1	SALK_089792	RALFs
42	RALF23	SALK_000027	RALFs
43	RALF33	CS924511	RALFs
44	RALF23	SALK_064994	RALFs
45	RALF33	SALK_203141	RALFs
46	GRP7	SALK_113110	RALFs
47	GRP7	SALK_039556	RALFs
48	BAK1 BKK1 CERK1	Xin et al., 20165	PRR/co-receptors
49	ABGC5	CS866735	ABC transporter
50	ABGC6	Salk_074250	ABC transporter
51	ACA12	SALK_098383	Calcium pump
52	ACA13	CS877621	Calcium pump
53	MSL4/5/6/9/10	CS69760	mechanosensitve channel
54	RHD6-1	CS6347	HLH transcription factor
55	RHD6-1	SALK_142813	HLH transcription factor
56	NRPD1a-3/RHD6-4	CS72356	HLH transcription factor
57	NA	SALK_077422	hypothetical protein
58	NA	SALK_090249	hypothetical protein
59	FLOE1	SALK_048257	Hydration sensor
60	FLOE2	SALK_123875	Hydration sensor
61	FLOE2	SALK_145362	Hydration sensor
62	FLOE3	CS861320	Hydration sensor
63	FLOE3	CS815301	Hydration sensor
64	GALS1/2	Ebert et al., 20186	Cell wall
65	GALS1/3	Ebert et al., 20186	Cell wall
66	GALS2/3	Ebert et al., 20186	Cell wall
67	GALS1/2/3	Ebert et al., 20186	Cell wall
68	MLO8	CS66538	Membrane-localized calcium channel
69	MLO6-2/MLO12-1	Consonni et al., 20067	Membrane-localized calcium channel
70	MLO2-5/MLO12-1	Consonni et al., 20067	Membrane-localized calcium channel
References
	1. Thor, K., Jiang, S., Michard, E. et al. The calcium-permeable channel OSCA1.3 regulates plant stomatal immunity. Nature 585, 569–573 (2020).
	2. Pei, S., Tao, Q., Li, W. et al. Osmosensor-mediated control of Ca2+ spiking in pollen germination. Nature 629, 1118–1125 (2024). https://doi.org/10.1038/s41586-024-07445-6
	3. Bjornson, M., Pimprikar, P., Nürnberger, T. et al. The transcriptional landscape of Arabidopsis thaliana pattern-triggered immunity. Nat. Plants 7, 579–586 (2021). https://doi.org/10.1038/s41477-021-00874-5
	4. Toyota, M., Spencer, D., Sawai-Toyota, S. et al. Glutamate triggers long-distance, calcium-based plant defense signaling. Science 361, 1112–1115 (2018). https://doi.org/10.1126/science.aat7744
	5. Xin, XF., Nomura, K., Aung, K. et al. Bacteria establish an aqueous living space in plants crucial for virulence. Nature 539, 524–529 (2016). https://doi.org/10.1038/nature20166
	6. Ebert, B., Birdseye D., Liwanag, A. J. M. et al. The Three Members of the Arabidopsis Glycosyltransferase Family 92 are Functional β-1,4-Galactan Synthases, Plant Cell Physiol 59, 2624–2636 (2018). https://doi.org/10.1093/pcp/pcy180
	7. Consonni, C., Humphry, M., Hartmann, H. et al. Conserved requirement for a plant host cell protein in powdery mildew pathogenesis. Nat. Genet 38, 716–720 (2006). https://doi.org/10.1038/ng1806
